# Private QTLs and the Genetic Architecture of Hierarchical Size Traits: From Body Size to Sex-Specific Plasticity

**DOI:** 10.1101/2025.10.30.685544

**Authors:** Isabelle Vea, Carlos Molina, S. Wilcox Austin, W. Anthony Frankino, Alexander W. Shingleton

## Abstract

Sex-specific size plasticity (SSP) is the phenomenon whereby the size of one sex is more environmentally sensitive than the other, and is thought to underlie the developmental regulation and evolution of sexual size dimorphism (SSD). Sex-specific plasticity is a higher order phenotype that emerges due to the effect of the environment and sex on core growth regulatory mechanisms. Genetic variation in SSP necessarily requires sex- and environment-specific variation in growth, yet the developmental-genetic mechanisms enabling such context-dependent size variation remain poorly understood. Using a genome-wide association study (GWAS) and functional validation in *Drosophila melanogaster*, we dissected the genetic architecture of body size, size plasticity, SSD, and SSP across 196 isogenic lineages. We find that each phenotype is governed by largely non-overlapping sets of loci, with most candidate variants lying outside canonical growth pathways. Instead, size trait are shaped by “private QTLs”, whose effects are limited to specific sex, trait, or environmental contexts. Functional knockdown of selected candidate genes for SSP revealed that while most did not affect SSP directly, many influenced body size, SSD, and size plasticity, in a manner consistent with their nested phenotypic relationships. Together, our results suggest that context-dependent alleles in genes peripheral to core growth regulatory pathways drive variation in SSD and SSP, offering a mechanistic explanation for their evolutionary lability and highlighting the role of private QTLs in structuring complex trait architecture.

**Significance Statement:** Sexual size dimorphism (SSD), the differences in body size between females and males, is highly variable among species and yet the developmental genetic mechanisms that generate it and drive its evolution remain elusive. Our work reveals a modular genetic architecture underlying SSD in *Drosophila melanogaster*, showing that variation in body size, its sex-specific plasticity, and the resulting SSD are controlled by largely non-overlapping, context-dependent loci. This finding provides critical insight into how complex morphological differences between the sexes are genetically organized, allowing for the flexible and independent evolution of hierarchical traits.
