## Supplementary material for "Private QTLs and the Genetic Architecture of Hierarchical Size Traits: From Body Size to Sex-Specific Plasticity": Supplmenetary Table S1

### Sheet: Supplementary Table 1
Supplementary Table S2. Gene hits for MLM GWAS and VEGAS on different phenotype. MLM-GWA hits are the genes containing, or close, to candidate SNPs (p<1E-5). VEGAS hits are candidate genes based on aggregated signal of association for all SNPs in that gene (p<1E-5). If macro has been enabled, selection of a single gene highlights that gene elsewhere in the table.
MLM-GWA Hits												VEGAS Hits
Fed				Starved				Plasticity				Fed				Starved				Plasticity
Female Body Size	Male Body Size	Sex-Averaged Body Size	SSD	Female Body Size	Male Body Size	Sex-Averaged Body Size	Starved SSD	Female Plasticity	Male Plasticity	Sex-Averaged Plasticity	SSP	Female Body Size	Male Body Size	Sex-Averaged Body Size	SSD	Female Body Size	Male Body Size	Sex-Averaged Body Size	SSD	Female Plasticity	Male Plasticity	Sex-Averaged Plasticity	SSP
alpha-Spec	axo	alpha-Spec	asR:CR43898	acj6	acj6	CG13699	bab1	Acsl	CAH2	5-HT1A	CadN	alpha-Man-IIb	Ance-3	bab1	axo	5-HT7	apt	5-HT7	Amph	bab1	bab1	bab1	beat-IIb
bru3	CadN2	asR:CR43948	baz	CARPB	dnc	CG17687	CG10737	bab1	CG14830	ATP8A	CG14205	bbg	apt	bnl	CG13917	acj6	CenG1A	Ance-3	bab1	bab2	bru1	bab2	boi
CadN2	CenG1A	bru3	CG1677	CG13699	Dys	CG31121	CG42540	bab2	CG17672	bab1	CG34354	beat-Ic	axo	bru1	CG14764	apt	CG13801	app	bbg	CG32333	CG13667	bbg	capu
CG12479	CG12479	CadN2	CG32333	CG15399	Ent3	CG32264	CG7029	CG32066	Cip4	beat-Ib	CG3604	bru1	bab1	bun	CG15765	caps	CG13917	apt	bma	CG32373	CG14830	bru1	casp
CG31465	CG15534	CG18659	CG43902	CG32264	Hmgcr	CG33158	CG9346	CG33143	Dys	bma	CG42750	bru3	bma	CadN2	CG1677	CARPB	CG15399	bbg	CAH14	CG4927	CG17672	CASK	CG12535
CG32333	DCX-EMAP	CG32206	CG7884	CG4080	MsR1	CG43759	Ddr	drm	mid	CAH2	CG4563	CG13506	bun	caps	CG17097	CenG1A	CG42663	bru3	capu	Con	CG42673	CG13667	CG32066
DCX-EMAP	IA-2	CG32833	pnt	CG42340	Tmep	CG6254	Pepck2	ec	trio	CASK	CG5973	CG13917	CadN2	CG18659	CG30015	CG13699	dnc	CG11089	CG10737	Cubn	dnc	CG14830	CG32373
FER	Lmpt	DCX-EMAP	Strn-Mlck	DCX-EMAP		CG7530	sano	ft		CG13667	clu	CG15803	CG42268	CG31183	CG31743	CG13801	Drgx	CG13699	CG11658	drm	Elk	CG15580	CG33144
Gr28b	mspo	dve		DIP-delta		DCX-EMAP	side-VIII	Pdp1		CG17672	Cpr47Ed	CG32264	CG43759	CG32264	CG32333	CG13917	Ent3	CG13801	CG32333	KCNQ	ft	CG15803	CG34354
mspo	ChRalpha5	FER		ftz-f1		dnc		raskol		CG32066	dcma	CG32333	cpo	CG33966	CG42458	CG15399	Fife	CG13917	CG32982	Ntan1	Glut1	CG17672	CG34393
phyl	tey	IA-2		lncR:CR33948		Ent3				CG32137	eIF5B	CG32547	cv-2	CG43759	CG42750	CG15765	fra	CG14374	CG42458	Sema2a	MFS1	CG32066	CG3558
TAF1B	TppII	Kank		MnM		Fbp1				CG5321	Gfrl	CG43759	Dop1R1	cpo	CG42852	CG32264	GluRIB	CG32264	CG42540	so	mu2	CG32137	CG42540
tei		lncR:CR43870		px		Mur89F				Cip4	Klp31E	cv-2	Dys	cv-2	CG43759	CG33158	Glut1	CG42663	CG44153	Sur	nuf	CG32333	CG43759
TP53INP		mspo		Rbcn-3A		Obp56i				flfl	kn	cysu	heca	DCX-EMAP	CG44153	CG42663	heca	CG43759	CG4752	tai	Spn	CG42673	CG44153
		Pde1c		Sec61alpha		PVRAP				flw	lu	Dg	IA-2	Dop1R1	CG4829	cpo	Hmgcr	CG4622	CG6040	tei	tei	CG42741	CG4563
		RapGAP1		Tmep		Pxt				ft	path	Dop1R1	inv	dpr6	CG7985	Dbx	lncR:CR32773	CG5399	CG7029	zfh1	tinc	dnc	cnc
		Rbfox1				Rbcn-3A				Glut1	Pdp1	dpr9	Irk1	Dys	Dgk	DCX-EMAP	MsR1	CG7530	CG9346		trio	Dscam2	Cpr47Ed
		tey				shg				Gr63a	Pgam5-2	ed	Kank	FER	dnc	dnc	ovo	CG7991	cnc		tutl	ergic53	dally
		TP53INP				so				KCNQ	Pka-C2	FER	kibra	Fife	Drgx	Drgx	sca	CG8861	cpo		Zdhhc8	flw	dcma
		TppII				sra				Spn	rib	Fife	klar	Gpo1	Dys	Ent3	Spn	Cht2	Ddr			fred	DIP-eta
		Wdr62				tei				spri	Snx27	hbn	kn	IA-2	eIF5B	Fife	tei	cpo	DIP-gamma			fru	dnc
										trio	Tmtc2	IA-2	kumpel	inv	erm	FMRFaR		Cyp301a1	Eip63E			ft	dpr2
										TrpA1	wda	inv	mam	Irk1	Fas3	fra		DCX-EMAP	Fife			Glut1	Dys
										wun		Irk1	Mob2	jing	Fife	GluRIB		dnc	GluRIB			Gr63a	Fatp2
												jing	mspo	Kank	Fili	hppy		Drgx	Glut1			Grip71	fred
												Kank	Nep1	kibra	fru	Ih		ed	HisT			hppy	fz
												kibra	Prosap	klar	IA-2	MsR1		Ent3	hppy			jeb	Glut1
												kn	Ptp99A	kmr	jing	Pde1c		Fbp1	IA-2			KCNQ	IA-2
												Mob2	Pvf2	kn	kirre	Pvf3		Fife	iE			lncR:CR32773	Ih
												mspo	Pxn	ktub	msi	Pxn		FMRFaR	kirre			loco	jing
												ChRalpha3	Rbfox1	lncR:CR32773	Neto	so		fru	Klp98A			MsR1	kirre
												Pde1c	RunxB	lncR:CR43870	nmo	spri		GluRIB	Lmpt			nmo	Klp31E
												phyl	sano	Mob2	nolo	tei		kibra	lncR:CR32773			nuf	kn
												RunxB	shep	mspo	Pde11	Tet		kirre	lncR:CR43870			Sema1a	Lmpt
												shep	Shrm	MsR1	pHCl-1	tey		lncR:CR32773	Meltrin			shot	lu
												TAF1B	side-II	Mur89F	pigs	Tmep		MsR1	Moe			siz	Neto
												tei	sm	ChRalpha3	pk	trio		Mur89F	px			so	path
												TP53INP	SNF4Agamma	ChRalpha6	pnt	Vsx2		Obp56i	sano			Spn	Pde11
												uif	tei	Pde1c	Pxn	Wdr62		ome	Shab			spri	Pdp1
												wwk	TppII	Prosap	RhoGEF64C	zld		OtopLa	shep			Sur	Pka-C2
													trv	Pvf2	rols			pigs	side-VIII			tei	px
													tutl	RapGAP1	sano			PVRAP	sm			tinc	rdgB
													uif	Rbfox1	Sdc			px	tai			trio	Sema1a
														Rbp6	sdt			Pxn	TrissinR			tutl	Sema2b
														rols	Shab			Rbcn-3A	Ubx			wun	Shab
														sick	shot			Rbfox1	Wdr62			Zdhhc8	Shrm
														side-V	SPR			sbm					side-II
														sm	tei			Shab					so
														Sulf1	Trim9			so					tai
														tei	unc-13-4A			Spn					Tmtc1
														tey	vkg			spri					Tmtc2
														TppII	Wdr62			Sytbeta					unc-13-4A
														uif	Wnt4			tei					wda
														zormin				Tet					Wdr62
																		Tmep					zfh1
																		Vsx2
				Fed Fem+Table5[@[Fed Female Body Size2]:[Fed SSD2]]ale Body Size
