## Supplementary Table S4 for "Private QTLs and the Genetic Architecture of Hierarchical Size Traits: From Body Size to Sex-Specific Plasticity"

Focal Growth Regulatory Genes						Focal Nutrient Signaling Genes
FBgn	CG	gene	name	EntrezID		FBgn	CG	gene	name	EntrezID
FBgn0262081	CG42317	csk	costakink	NA		FBgn0000464	CG10443	Lar	Leukocyte-antigen-related-like	35259
FBgn0086680	CG10037	vvl	drifter	38752		FBgn0000659	CG10002	fkh	fork head	43383
FBgn0004635	CG1004	rho	rhomboid	38168		FBgn0001233	CG1242	Hsp83	Heat shock protein 83	38389
FBgn0000575	CG1007	emc	extra machrochaete	38091		FBgn0001247	CG5517	Ide	Insulin degrading metalloproteinase	40248
FBgn0003731	CG10079	Egfr	epidermal growth factor receptor (torpedo)	37455		FBgn0001257	CG15009	ImpL2	Ecdysone-inducible gene L2	38513
FBgn0003731	CG10079	Egfr	Egf-r	37455		FBgn0003256	CG12559	rl	rolled	3354888
FBgn0265974	CG10117	ttv	tout-velou	36614		FBgn0003371	CG2621	sgg	shaggy	31248
FBgn0002526	CG10236	LanA	Laminin A	38723		FBgn0004177	CG7109	mts	microtubule star	45959
FBgn0260642	CG1028	Antp	Antennapedia	40835		FBgn0004507	CG7254	Glyp	Glycogen phosphorylase	33386
FBgn0264491	CG10293	how	held out wings	42596		FBgn0004638	CG6033	drk	downstream of receptor kinase	36497
FBgn0267698	CG10295	Pak	PAK-kinase	44039		FBgn0005198	CG6975	gig	gigas	40201
FBgn0263782	CG10367	hmgcr	HMG Coenzyme A reductase	42803		FBgn0010269	CG15793	Dsor1	Downstream of raf1	31872
FBgn0003984	CG10491	vn	vein	38657		FBgn0010379	CG4006	Akt	Akt kinase	41957
FBgn0283472	CG10539	S6k	RPS6-p70-protein kinase	38654		FBgn0010583	CG3727	dock	dreadlocks	33262
FBgn0283472	CG10539	S6k	RPS6-p70-protein kinase	38654		FBgn0011573	CG12019	Cdc37	Cell division cycle 37	38232
FBgn0001105	CG10545	Gbeta13F	G protein beta subunit 13F	32544		FBgn0015279	CG4141	Pi3K92E	Phosphatidylinositol 3-kinase 92E	42446
FBgn0015904	CG10571	ara	araucan	39439		FBgn0015509	CG1877	Cul1	Cullin 1	35742
FBgn0011591	CG10580	fng	fringe	40314		FBgn0016756	CG5486	Usp47	Ubiquitin specific protease 47	38644
FBgn0015919	CG10605	caup	caupolican	39440		FBgn0020386	CG1210	Pdk1	Phosphoinositide-dependent kinase 1	38017
FBgn0010051	CG1063	Itp-r83A	Inositol 1,4,5,-tris-phosphate receptor	40664		FBgn0020622	CG2699	Pi3K21B	Pi3K21B	33203
FBgn0011661	CG10701	Moe	Moesin-like	31816		FBgn0021796	CG5092	mTor	mechanistic Target of rapamycin	47396
FBgn0010300	CG10719	brat	brain tumor	35197		FBgn0023001	CG8624	melt	melted	38785
FBgn0010300	CG10719	brat	brain tumor	35197		FBgn0024248	CG5686	chico	chico	64880
FBgn0013751	CG1072	Awh	Arrowhead	38451		FBgn0025625	CG4290	Sik2	Salt-inducible kinase 2	31170
FBgn0024179	CG10776	wit	wishful thinking	44096		FBgn0025637	CG16983	SkpA	SKP1-related A	31016
FBgn0262656	CG10798	dm	Myc	31310		FBgn0025638	CG16982	Roc1a	Regulator of cullins 1a	31014
FBgn0041191	CG1081	Rheb	Ras homolog enriched in brain ortholog	117332		FBgn0026317	CG6147	Tsc1	Tsc1	42862
FBgn0041191	CG1081	Rheb	Rheb	117332		FBgn0026379	CG5671	Pten	Phosphatase and tensin homolog	43991
FBgn0000658	CG10917	fj	four-jointed	37089		FBgn0027052	CG5203	STUB1	STIP1 homology and U-box containing protein 1	34433
FBgn0034722	CG10955	Rtf1	Rtf1	37554		FBgn0027492	CG5643	wdb	widerborst	43312
FBgn0014007	CG10975	Ptp69D	Protein tyrosine phosphatase 69D	39443		FBgn0028717	CG17367	Lnk	Lnk	43130
FBgn0027497	CG1098	Madm	MLF-1adaptor molecule	40710		FBgn0028734	CG6203	Fmr1	Fragile X messenger ribonucleoprotein 1	37528
FBgn0033033	CG11066	scaf	scarface	35505		FBgn0028978	CG5408	trbl	tribbles	43999
FBgn0003090	CG11084	pk	prickle	45343		FBgn0029152	CG7184	Mkrn1	Makorin 1	44131
FBgn0261456	CG11228	hpo	hippo	37247		FBgn0029840	CG4320	raptor	raptor	31543
FBgn0010452	CG11280	trn	tartan	39491		FBgn0030802	CG9099	DENR	Density regulated protein	32679
FBgn0023095	CG11282	caps	capricious	39493		FBgn0031006	CG8002	rictor	rapamycin-insensitive companion of Tor	32919
FBgn0004880	CG1130	scrt	scratch	38469		FBgn0033935	CG10105	Sin1	SAPK-interacting protein 1	36604
FBgn0011674	CG11312	insc	inscuteable	37355		FBgn0035626	CG17334	lin-28	lin-28	38639
FBgn0004198	CG11387	ct	cut	44540		FBgn0036046	CG8167	Ilp2	Insulin-like peptide 2	39150
FBgn0002931	CG11450	net	net	45339		FBgn0036844	CG14080	Mkp3	Mitogen-activated protein kinase phosphatase 3	40081
FBgn0283451	CG11491	br	broad	44505		FBgn0037248	CG9809	srl	spargel	40562
FBgn0024194	CG11495	rasp	rasp	44098		FBgn0038197	CG3143	foxo	forkhead box, sub-group O	41709
FBgn0024194	CG11495	rasp	sightless	44098		FBgn0038279	CG3837	Sdr	Secreted decoy of InR	41809
FBgn0039858	CG11525	CycG	CyclinG	43724		FBgn0039858	CG11525	CycG	Cyclin G	43724
FBgn0039858	CG11525	CycG	Cyclin G	43724		FBgn0039924	CG17471	PIP4K	Phosphatidylinositol 5-phosphate 4-kinase	3885565
FBgn0011722	CG11527	Tig	Tiggrin	33896		FBgn0041191	CG1081	Rheb	Ras homolog enriched in brain	117332
FBgn0024836	CG11895	stan	starry night	36125		FBgn0041210	CG1770	HDAC4	Histone deacetylase 4	32278
FBgn0004167	CG12008	kst	karst	38418		FBgn0042693	CG7913	wrd	well-rounded	42169
FBgn0283521	CG12052	lola	longitudinals lacking	44548		FBgn0044047	CG14049	Ilp6	Insulin-like peptide 6	31220
FBgn0283521	CG12052	lola	longitudinals lacking	44548		FBgn0044048	CG33273	Ilp5	Insulin-like peptide 5	2768992
FBgn0011739	CG12072	wts	warts	43651		FBgn0044050	CG14167	Ilp3	Insulin-like peptide 3	39151
FBgn0011739	CG12072	wts	warts	43651		FBgn0063667	CG32335	meep	meep	261663
FBgn0261985	CG1228	Ptpmeg	Ptpmeg	38059		FBgn0086371	CG9829	Elp6	Elongator complex protein 6	41641
FBgn0015399	CG12283	kek1	kekkon-1	34688		FBgn0086779	CG11628	step	steppke	35425
FBgn0032451	CG12292	spict	spichthyin	34681		FBgn0259483	CG3403	Mob4	MOB kinase activator 4	35576
FBgn0013469	CG12296	klu	klumpfuss	39228		FBgn0260439	CG17291	Pp2A-29B	Protein phosphatase 2A at 29B	2768940
FBgn0086898	CG12342	dgo	diego	36139		FBgn0261560	CG8846	Thor	thor	33569
FBgn0011648	CG12399	Mad	Mothers against dpp	33529		FBgn0262103	CG42856	Sik3	Salt-inducible kinase 3	37152
FBgn0000394	CG12410	cv	crossveinless	44510		FBgn0262458	CR43032	mir-305	mir-305 stem loop	12798300
FBgn0010341	CG12530	Cdc42	Cdc42	32981		FBgn0262656	CG10798	Myc	Myc	31310
FBgn0003256	CG12559	rl	rolled	3354888		FBgn0263593	CG8709	Lpin	Lipin	35790
FBgn0000547	CG12676	ed	echnoid	33619		FBgn0264075	CG11987	tgo	tango	41084
FBgn0000547	CG12676	ed	echinoid	33619		FBgn0264691	CG3004	Lst8	Lst8	31903
FBgn0044028	CG13076	Notum	Notum	39751		FBgn0266411	CG45051	sima	similar	43580
FBgn0032230	CG13139	lft	lowfat	34405		FBgn0267487	CG9181	Ptp61F	Protein tyrosine phosphatase 61F	38160
FBgn0023215	CG13316	Mnt	Mnt	31331		FBgn0267824	CG46146	PRAS40	Proline-rich Akt substrate 40 kDa	26067067
FBgn0086356	CG13345	tum	RacGAP50C (tumbleweed)	36538		FBgn0283468	CG3412	slmb	supernumerary limbs	42504
FBgn0038901	CG13419	burs	bursicon	42560		FBgn0283472	CG10539	S6k	Ribosomal protein S6 kinase	38654
FBgn0038965	CG13852	mats	mob as tumor suppressor	42634		FBgn0283499	CG18402	InR	Insulin-like receptor	42549
FBgn0038965	CG13852	mats	mats	42634
FBgn0003525	CG1395	stg	string	43466
FBgn0003716	CG14026	tkv	thick veins	33753
FBgn0016076	CG14029	vri	vrille	33759
FBgn0086384	CG14228	Mer	Merlin	32979
FBgn0002733	CG14548	E(spl)...	Enhancer of split complex	43152
FBgn0040206	CG1487	krz	kurtz	53554
FBgn0001083	CG1500	fw	furrowed	32162
FBgn0001257	CG15009	ImpL2	Ecdysone-inducible gene L2	38513
FBgn0027535	CG15110	botv	brother of tout velou	37198
FBgn0010113	CG15532	hdc	headcase	43604
FBgn0004657	CG1560	mys	myospheroid	44885
FBgn0000395	CG15671	cv-2	crossveinless 2	45280
FBgn0287873	CG15792	zip	zipper	38001
FBgn0004864	CG1594	hop	hopscotch	32080
FBgn0027343	CG16785	fz3	Dfrizzled-3	31023
FBgn0031461	CG16987	daw	dawdle	33474
FBgn0000352	CG1708	cos	costa	35653
FBgn0001235	CG17117	hth	homothorax	41273
FBgn0030486	CG1716	Set2	Set2	32301
FBgn0264357	CG17299	SNF4Agamma	SNF4/AMPactivated protein kinase gamma subunit	42515
FBgn0017581	CG17342	Lk6	Lk6	44672
FBgn0028717	CG17367	Lnk	Lnk	43130
FBgn0262866	CG17596	S6kII	RPS6-protein kinase-II	33139
FBgn0010355	CG17603	Taf1	TBP-associated factor 250kD	40813
FBgn0000546	CG1765	EcR	ecdysone receptor	35540
FBgn0001085	CG17697	fz	frizzled	45307
FBgn0288966	CG1775	Med	Medea	43725
FBgn0001269	CG17835	inv	invected	36239
FBgn0284247	CG17941	ds	dachsous	33245
FBgn0284247	CG17941	ds	dachsous	33245
FBgn0013733	CG18076	shot	short stop	36542
FBgn0003392	CG18102	shi	shibire	45928
FBgn0283499	CG18402	InR	Insulin-like receptor	42549
FBgn0283499	CG18402	InR	Insulin-like receptor	42549
FBgn0004861	CG18412	ph-p	polyhomeotic	31181
FBgn0025360	CG18455	Optix	Optix	44108
FBgn0016977	CG18497	spen	split ends	44205
FBgn0002783	CG18740	mor	moira	41942
FBgn0003317	CG1891	sax	saxophone	35731
FBgn0000492	CG1897	Dr	muscle segment homeobox (Drop)	45285
NA	CG2005	Ptp99A	Protein tyrosine phosphatase 99A	NA
FBgn0029088	CG2019	disp	dispatched	44274
FBgn0037364	CG2108	Rab23	Rab23	40701
FBgn0010333	CG2248	Rac1	Rac1	38146
FBgn0086657	CG2615	ik2	ik2	35329
FBgn0003068	CG2647	per	period	31251
FBgn0020622	CG2699	Pi3K21B	Pi3K21B (p60)	33203
FBgn0037541	CG2747	CG2747	CG2747	40950
FBgn0003963	CG2762	ush	u-shaped	33225
FBgn0001123	CG2835	Gsalpha	G protein salpha	37805
FBgn0003079	CG2845	phl	pole hole	31221
FBgn0031450	CG2903	Hrs	Hepatocyte growth factor regulated tyrosine kinase substrate	33458
FBgn0026319	CG3048	Traf4	TNF-receptor-associated factor 1	33638
FBgn0023169	CG3051	SNF1A	SNF1A/AMP-activated protein kinase	43904
FBgn0013987	CG3086	MAPk-Ak2	MAP kinase activated proteinkinase-2 (MK2)	44573
FBgn0000216	CG3096	Brd	Bearded	39620
FBgn0011224	CG31000	heph	hephaestus	48571
FBgn0039709	CG31009	Cad99c	Cad99C	43528
FBgn0013343	CG31136	Syx1A	Syntaxin 1A	42854
FBgn0011701	CG31240	repo	reversed polarity	47285
FBgn0003390	CG3135	shf	shifted	31617
FBgn0038197	CG3143	foxo	forkhead box, subgroup O	41709
FBgn0000097	CG3166	aop	anterior open	33392
FBgn0086758	CG31666	chinmo	Chronologically inappropriate morphogenesis	33343
FBgn0051774	CG31774	fred	friend of echinoid	33613
FBgn0041789	CG31794	Pax	Paxillin	35215
FBgn0016081	CG32045	fry	furry	39122
FBgn0002573	CG32120	sens	Lyra (senseless)	45328
FBgn0285896	CG32134	btl	Fibroblast growth factor receptor 1	39564
FBgn0260653	CG32209	serp	serpentine	40150
FBgn0052296	CG32296	Mrtf	Myocardin-related transcription factor	38338
FBgn0024510	CG32315	dlt	discs lost	46719
FBgn0043884	CG33106	mask	multiple ankyrin repeats single KH domain	50070
FBgn0263197	CG33130	Patronin	Patronin	36978
FBgn0029131	CG33134	debcl	death executioner Bcl-2 homologue	53585
FBgn0053193	CG33193	sav	salvador	252554
FBgn0053542	CG33542	upd-3	unpaired 3	3346149
FBgn0259986	CG33545	nab	nab	3346237
FBgn0053554	CG33554	Nipped-A	Nipped-A	35483
FBgn0284408	CG33950	trol	terribly reduced optic lobes (CG7981)	45320
FBgn0262127	CG33967	kibra	kibra	41783
FBgn0261458	CG33979	capt	capulet	45233
FBgn0004101	CG3411	bs	blistered	37890
FBgn0283468	CG3412	slmb	supernumerary limbs	42504
FBgn0265011	CG34350	Np	Notopleural	35904
FBgn0085424	CG34395	nub	pdm-1 (nubbin)	34669
FBgn0085432	CG34403	pan	pangolin	43769
FBgn0085450	CG34421	Snoo	snoN	5740414
FBgn0004837	CG3497	Su(H)	Suppressor of Hairless	34881
FBgn0000179	CG3578	bi	optomotor blind (omb, bifid)	31379
FBgn0003514	CG3595	sqh	spaghetti squash	31554
FBgn0000463	CG3619	Dl	Delta	42313
FBgn0000157	CG3629	Dll	distal-less	37973
FBgn0266557	CG3696	kis	kismet	33185
FBgn0287768	CG3758	esg	escargot	34903
FBgn0003975	CG3830	vg	vestigial	36421
FBgn0004860	CG3895	ph-d	polyhomeotic	44889
FBgn0000061	CG3935	al	aristaless	33208
FBgn0004647	CG3936	N	Notch	31293
FBgn0000382	CG3954	csw	corkscrew	45278
FBgn0003448	CG3956	sna	snail	34908
FBgn0003117	CG3978	pnr	pannier	44849
FBgn0034970	CG4005	yki	yorkie	37851
FBgn0010379	CG4006	Akt1	Akt1	41957
FBgn0000017	CG4032	Abl	Abl oncogene	45821
FBgn0020388	CG4107	Gcn5	Pcaf	39431
FBgn0004583	CG4114	ex	expanded	33218
FBgn0003285	CG4125	rst	roughest	31290
FBgn0015279	CG4141	Pi3K92E	Pi3K92E (Dp110)	42446
FBgn0000299	CG4145	Cg25C	Collagen type IV	33727
FBgn0003416	CG4200	sl	small wing	32601
FBgn0004858	CG4220	elB	elbow	34844
FBgn0259176	CG42281	bun	bunched	34665
FBgn0259176	CG42281	bun	bunched	34665
FBgn0259211	CG42311	grh	grainy head	37038
FBgn0259212	CG42312	cno	canoe	40620
FBgn0262081	CG42317	Csk	C-terminal Src kinase (CG17309)	41398
FBgn0262081	CG42317	Csk	C-terminal Src kinase	41398
FBgn0260941	CG42318	app	approximated	39399
FBgn0016917	CG4257	Stat92E	marelle	42428
FBgn0261647	CG4272	Axud1	Axud1	33419
FBgn0262029	CG42840	d	dachs	34179
FBgn0262582	CG43122	cic	Capicua	53560
FBgn0010303	CG4353	hep	hemipterous	32256
FBgn0264272	CG43772	mwh	multiple wing hairs	38131
FBgn0003964	CG4380	usp	ultraspiracle	31165
FBgn0003310	CG4385	S	Star	33281
FBgn0264442	CG43860	ab	abrupt	34560
FBgn0264785	CG44015	Hph	HIF prolyl hydroxylase (CG31543)	40633
FBgn0265598	CG44425	Bx	Beadex	32846
FBgn0265630	CG44436	sno	strawberry notch	32273
FBgn0264922	CG4494	smt3	Sumo/smt3	33981
FBgn0035001	CG4527	slik	Sterile20-like kinase	37893
FBgn0004569	CG4531	aos	argos	39833
FBgn0004569	CG4531	aos	Argos	39833
FBgn0004644	CG4637	hh	hedgehog	42737
FBgn0037874	CG4800	Tctp	Translationally controlled tumor protein	41341
FBgn0284084	CG4889	wg	wingless	34009
FBgn0263930	CG4974	dally	division abnormally delayed	39013
FBgn0016131	CG5072	Cdk4	Cyclin-dependent kinase 4	36854
FBgn0016131	CG5072	Cdk4	Cyclin-dependent kinase 4	36854
FBgn0021796	CG5092	Tor	Target of rapamycin	47396
FBgn0003997	CG5123	W	Wrinkled	40009
FBgn0028789	CG5133	Doc1	Dorsocross	39039
FBgn0020493	CG5201	Dad	Daughters against dpp	42059
FBgn0027052	CG5203	CHIP	Chip	34433
FBgn0028387	CG5229	chm	chameau	43928
FBgn0261786	CG5360	mi	minus	37723
FBgn0011703	CG5371	RnrL	Ribonucleoside diphosphate reductase large subunit	34392
FBgn0015277	CG5373	Pi3K59F	Phosphatidylinositol 3 kinase 59F (Vps34)	37733
FBgn0015277	CG5373	Pi3K59F	Phosphotidylinositol 3 kinase 59F	37733
FBgn0264325	CG5429	Atg6	Autophagy-specific gene 6 (Beclin)	42850
FBgn0001169	CG5460	H	Hairless	42445
FBgn0001169	CG5460	H	Hairless	42445
FBgn0004854	CG5488	BH-2	BarH2	32723
FBgn0011758	CG5529	BH-1	BarH1	32724
FBgn0011236	CG5575	ken	ken and barbie	37785
FBgn0285917	CG5580	sbb	scribbler	44027
FBgn0026379	CG5671	Pten	PTEN	43991
FBgn0026379	CG5671	Pten	Pten	43991
FBgn0024248	CG5686	chico	chico	64880
FBgn0024248	CG5686	chico	chico	64880
FBgn0020307	CG5799	dve	defective proventriculus	37546
FBgn0263601	CG5841	mib1	mind-bomb	39750
FBgn0000119	CG5912	arr	arrow	44279
FBgn0000212	CG5942	brm	brahma	39744
FBgn0030904	CG5988	upd-2	unpaired 2	32805
FBgn0004956	CG5993	os	outstretched, unpaired	32813
FBgn0005355	CG6054	Su(fu)	Suppressor of fused	41565
FBgn0002631	CG6096	E(spl)...	Enhancer of split complex	43158
FBgn0002629	CG6099	E(spl)...	Enhancer of split complex	43157
FBgn0002592	CG6104	E(spl)...	Enhancer of split complex	43155
FBgn0004197	CG6127	Ser	Serrate	43275
FBgn0026317	CG6147	Tsc1	TSC1	42862
FBgn0026598	CG6193	Apc2	Adenomatous polypopsis coli tumor suppressor homolog 2	42871
FBgn0036141	CG6210	wls	wntless	39259
FBgn0004889	CG6235	tws	twins	47877
FBgn0029157	CG6238	ssh	slingshot	42986
FBgn0020379	CG6312	Rfx	Rfx	41266
FBgn0028741	CG6355	fab1	fab1	37033
FBgn0266581	CG6375	pit	pitchoune	42595
FBgn0259685	CG6383	crb	crumbs	42896
FBgn0067102	CG6437	GlcT-1	Ceramide glucosyltransferase	37516
FBgn0261648	CG6464	salm	spalt	34569
FBgn0001168	CG6494	h	hairy	38995
FBgn0025716	CG6546	Bap55	Brahma associated protein 55kD	36956
FBgn0286070	CG6556	cnk	connector enhancer of ksr	36952
FBgn0262739	CG6671	AGO1	Argonaute-1	36544
FBgn0000139	CG6677	ash2	absent, small, or homeotic discs 2	42936
FBgn0011676	CG6713	Nos	Nitric oxide synthase	34495
FBgn0000008	CG6741	a	arc	43852
FBgn0263864	CG6829	Ark	Apaf-1-related-killer	36914
FBgn0260442	CG6831	rhea	Talin	38978
FBgn0250823	CG6963	gish	gilgamesh	49701
FBgn0010825	CG6964	Gug	Grunge	46156
FBgn0005198	CG6975	gig	gigas (TSC2)	40201
FBgn0005198	CG6975	gig	gigas	40201
FBgn0003513	CG6993	ss	spineless	41988
FBgn0039234	CG7012	nct	nicastrin	42964
FBgn0004177	CG7109	mts	microtubule star	45959
FBgn0024846	CG7393	p38b	p38b	34780
FBgn0287864	CG7449	hbs	hibris	44129
FBgn0261885	CG7467	osa	eyelid	42130
FBgn0036165	CG7533	chrb	charybde	39284
FBgn0041094	CG7590	scyl	scylla	39270
FBgn0000317	CG7595	ck	crinkled	34882
FBgn0015550	CG7659	tap	target of Pox-n	39935
FBgn0003396	CG7734	shn	schnurri	36171
FBgn0243512	CG7850	puc	puckered	40958
FBgn0011817	CG7892	nmo	nemo	38890
FBgn0003169	CG7904	put	punt	41772
FBgn0026597	CG7926	Axn	Axin	43565
FBgn0026252	CG7935	msk	moleskin	44747
FBgn0020249	CG7954	stck	steamer duck	40999
FBgn0020887	CG8013	Su(z)12	Su(12)z	48071
FBgn0260972	CG8057	alc	alicorn	35931
FBgn0015838	CG8075	Vang	strabismus (Van Gogh)	35922
FBgn0002643	CG8118	mam	mastermind	36555
FBgn0011300	CG8224	babo	baboon	35900
FBgn0011300	CG8224	babo	baboon	35900
FBgn0003130	CG8246	Poxn	paired box neuro	36741
FBgn0015269	CG8318	Nf1	Neurofibromin 1	43149
FBgn0002734	CG8328	E(spl)...	Enhancer of split complex	43150
FBgn0002735	CG8333	E(spl)...	Enhancer of split complex	43151
FBgn0002732	CG8337	E(spl)...	Enhancer of split complex	43153
FBgn0002609	CG8346	E(spl)...	Enhancer of split complex	43156
FBgn0002632	CG8354	E(spl)...	Enhancer of split complex	43159
FBgn0002633	CG8361	E(spl)m7-HLH	E(spl) region transcript m7	43160
FBgn0000591	CG8365	E(spl)...	Enhancer of split complex	43161
FBgn0000289	CG8367	cg	combgap	36571
FBgn0267978	CG8376	ap	apterous	35509
FBgn0001139	CG8384	gro	groucho	43162
FBgn0005613	CG8404	Sox15	Sox box protein 15	36575
FBgn0014020	CG8416	Rho1	Rho1	36775
FBgn0029175	CG8433	Ext2	Ext2 (sotv)	3772101
FBgn0028582	CG8532	lqf	liquid facets	38846
FBgn0003345	CG8544	sd	scalloped	32536
FBgn0003744	CG8637	trc	tricornered	40165
FBgn0000370	CG8669	crc	cryptocephal	47767
FBgn0020279	CG8715	lig	lingerer	35771
FBgn0041111	CG8817	lilli	Lilliputian	33496
FBgn0261560	CG8846	Thor	Thor(4EBP)	33569
FBgn0000611	CG8933	exd	extradenticle	32567
FBgn0000319	CG9012	Chc	Clathrin heavy chain	32537
FBgn0000577	CG9015	en	engrailed	36240
FBgn0002914	CG9045	Myb	Myb	32543
FBgn0010315	CG9096	CycD	CyclinD	32551
FBgn0003463	CG9224	sog	short gastrulation	32498
FBgn0023407	CG9239	B4	B4 (Susi)	34767
FBgn0001114	CG9280	Glt	Glutactin	34193
FBgn0250785	CG9326	vari	varicose	35343
FBgn0000244	CG9379	by	blistery	41144
FBgn0002431	CG9484	hyd	hyperplastic discs	41181
FBgn0003334	CG9495	Scm	Sex combs on midleg	41168
FBgn0024250	CG9653	brk	brinker	31665
FBgn0001138	CG9656	grn	grain	40962
FBgn0026181	CG9774	rok	rho-associated kinase	43916
FBgn0015949	CG9854	hrg	hiiragi	49636
FBgn0000490	CG9885	dpp	decapentaplegic	33432
FBgn0016984	CG9985	sktl	skittles	37356
FBgn0262451	CR43018	ban	bantam	12798547
