## Supplementary Table S5 for "Private QTLs and the Genetic Architecture of Hierarchical Size Traits: From Body Size to Sex-Specific Plasticity"

### Sheet: SSP growth genes
fbgn	p_gene	gene	fullname
FBgn0001085	9.99999e-07	fz	frizzled
FBgn0051774	9.99999e-07	fred	friend of echinoid
FBgn0263930	9.99999e-07	dally	division abnormally delayed
FBgn0011817	2e-06	nmo	nemo
FBgn0013733	2e-06	shot	short stop
FBgn0023095	3e-06	caps	capricious
FBgn0086758	4e-06	chinmo	Chronologically inappropriate morphogenesis
FBgn0011676	5e-06	Nos	Nitric oxide synthase
FBgn0002643	9.99999e-06	mam	mastermind
FBgn0003310	1.6e-05	S	Star
FBgn0085424	1.9e-05	nub	nubbin
FBgn0003731	3.1e-05	Egfr	Epidermal growth factor receptor
FBgn0039858	3.3e-05	CycG	Cyclin G
FBgn0024836	5.89999e-05	stan	starry night
FBgn0004101	7.99999e-05	bs	blistered
FBgn0003716	8.79999e-05	tkv	thickveins
FBgn0011224	9.49999e-05	heph	hephaestus
FBgn0003396	0.000114	shn	schnurri
FBgn0003090	0.000115	pk	prickle
FBgn0259211	0.000119	grh	grainy head
FBgn0028582	0.000121	lqf	liquid facets
FBgn0011648	0.000122	Mad	Mothers against dpp
FBgn0000547	0.000132	ed	echinoid
FBgn0003963	0.000159	ush	u-shaped
FBgn0000463	0.000212	Delta	delta
FBgn0004583	0.000292	ex	expanded
FBgn0020307	0.000418	dve	defective proventriculus
FBgn0020279	0.000581999	lig	lingerer
FBgn0014007	0.000596999	Ptp69D	Protein tyrosine phosphatase 69D
FBgn0041111	0.000673999	lilli	lilliputian
FBgn0260941	0.000722999	app	approximated
FBgn0261458	0.000734999	capt	capulet
FBgn0000546	0.000739999	EcR	Ecdysone receptor
FBgn0011661	0.000817999	Moe	Moesin
FBgn0067102	0.000943999	GlcT	Glucosylceramide synthase
FBgn0250823	0.001166	gish	gilgamesh
FBgn0016131	0.001247	Cdk4	Cyclin-dependent kinase 4
FBgn0028387	0.001254	chm	chameau
FBgn0043884	0.001365	mask	multiple ankyrin repeats single KH domain
FBgn0001235	0.00156	hth	homothorax
FBgn0004167	0.0016	kst	karst
FBgn0011674	0.001692	insc	inscuteable
FBgn0015550	0.001774	tap	target of Poxn
FBgn0038197	0.001775	foxo	forkhead box, sub-group O
FBgn0000289	0.001791	cg	combgap
FBgn0000490	0.001835	dpp	decapentaplegic
FBgn0030486	0.001873	Set2	SET domain containing 2
FBgn0263782	0.001889	Hmgcr	HMG Coenzyme A reductase
FBgn0031450	0.002376	Hrs	Hepatocyte growth factor regulated tyrosine kinase substrate
FBgn0000139	0.002413	ash2	absent, small, or homeotic discs 2
FBgn0004647	0.002423	N	Notch
FBgn0262081	0.002472	Csk	C-terminal Src kinase
FBgn0003416	0.002606	sl	small wing
FBgn0015399	0.00276	kek1	kekkon 1
FBgn0250785	0.002807	vari	varicose
FBgn0041789	0.003062	Pax	Paxillin
FBgn0003997	0.003077	hid	head involution defective
FBgn0016081	0.003098	fry	furry
FBgn0260642	0.003599	Antp	Antennapedia
FBgn0261885	0.003652	osa	osa
FBgn0013987	0.00395	MAPk-Ak2	MAP kinase activated protein-kinase-2
FBgn0262739	0.00413	AGO1	Argonaute-1
FBgn0036165	0.004371	chrb	charybde
FBgn0001083	0.004399	fw	furrowed
FBgn0263864	0.00548099	Dark	Death-associated APAF1-related killer
FBgn0000212	0.00681699	brm	brahma
FBgn0261985	0.00714099	Ptpmeg	Protein tyrosine phosphatase Meg
FBgn0001123	0.00786499	Galphas	G protein alpha subunit s
FBgn0003079	0.00799699	Raf	Raf oncogene
FBgn0003169	0.00832199	put	punt
FBgn0013469	0.00941999	klu	klumpfuss
FBgn0001168	0.00970299	hry	hairy
FBgn0262127	0.00979499	kibra	kibra
FBgn0004889	0.010138	tws	twins
FBgn0020379	0.010318	Rfx	Rfx
FBgn0015904	0.010822	ara	araucan
FBgn0004197	0.010939	Ser	Serrate
FBgn0010113	0.011487	heca	headcase
FBgn0000017	0.012139	Abl	Abl tyrosine kinase
FBgn0000395	0.012601	cv-2	crossveinless 2
FBgn0264357	0.013159	SNF4Agamma	SNF4/AMP-activated protein kinase gamma subunit
FBgn0004657	0.013565	mys	myospheroid
FBgn0000492	0.018997	Dr	Drop
FBgn0004858	0.021248	elB	elbow B
FBgn0003345	0.023476	sd	scalloped
FBgn0023407	0.023806	B4	B4
FBgn0001269	0.029176	inv	invected
FBgn0004198	0.029747	ct	cut
FBgn0023215	0.032408	Mnt	Mnt
FBgn0026317	0.032592	Tsc1	Tsc1
FBgn0005613	0.032662	Sox15	Sox box protein 15
FBgn0263601	0.034703	mib1	mind bomb 1
FBgn0053542	0.035826	upd3	unpaired 3
FBgn0265011	0.036308	Np	Notopleural
FBgn0262656	0.042332	Myc	Myc
FBgn0024179	0.044144	wit	wishful thinking
FBgn0001257	0.046825	ImpL2	Ecdysone-inducible gene L2
FBgn0003130	0.0505929	Poxn	Pox neuro
FBgn0000008	0.0597149	a	arc
FBgn0085432	0.0606789	pan	pangolin
FBgn0264491	0.0719499	how	held out wings
FBgn0003975	0.0831539	vg	vestigial
FBgn0015838	0.0839189	Vang	Van Gogh
FBgn0025360	0.0847549	Optix	optix
FBgn0011739	0.107551	wts	warts
FBgn0259176	0.120178	bun	bunched
FBgn0003984	0.123614	vn	vein
FBgn0001138	0.125446	grn	grain
FBgn0259685	0.126362	crb	crumbs
FBgn0004854	0.129367	B-H2	BarH2
FBgn0001114	0.135943	Glt	Glutactin
FBgn0260442	0.155455	rhea	rhea
FBgn0026379	0.159251	Pten	Phosphatase and tensin homolog
FBgn0052296	0.166948	Mrtf	Myocardin-related transcription factor
FBgn0000097	0.196725	aop	anterior open
FBgn0013751	0.257471	Awh	Arrowhead
FBgn0011701	0.267785	repo	reversed polarity
FBgn0035001	0.272669	Slik	Sterile20-like kinase
FBgn0021796	0.29232	mTor	mechanistic Target of rapamycin
FBgn0000577	0.299747	en	engrailed
FBgn0029131	0.312435	Debcl	Death executioner Bcl-2
FBgn0016076	0.319381	vri	vrille
FBgn0053554	0.327796	Nipped-A	Nipped-A
FBgn0264442	0.346247	ab	abrupt
FBgn0261647	0.381187	Axud1	AXIN1 up-regulated 1
FBgn0000119	0.399327	arr	arrow
FBgn0085450	0.41488	Snoo	Sno oncogene
FBgn0086680	0.416954	vvl	ventral veins lacking
FBgn0026181	0.426556	Rok	Rho kinase
FBgn0000658	0.452284	fj	four-jointed
FBgn0261648	0.458382	salm	spalt major
FBgn0003463	0.467068	sog	short gastrulation
FBgn0033033	0.470824	scaf	scarface
FBgn0031461	0.533512	daw	dawdle
FBgn0002735	0.549773	E(spl)mgamma-HLH	Enhancer of split mgamma, helix-loop-helix
FBgn0037541	0.55299	CG2747	uncharacterized protein
FBgn0004644	0.581584	hh	hedgehog
FBgn0041094	0.597118	scyl	scylla
FBgn0053193	0.604375	sav	salvador
FBgn0262029	0.60999	dachs	dachs
FBgn0015949	0.612577	hrg	hiiragi
FBgn0263197	0.619984	Patronin	patronin
FBgn0027535	0.635569	botv	brother of tout-velu
FBgn0039709	0.637862	Cad99C	Cadherin 99C
FBgn0020249	0.645464	stck	steamer duck
FBgn0002734	0.648415	E(spl)mdelta-HLH	Enhancer of split mdelta, helix-loop-helix
FBgn0011236	0.689807	ken	ken and barbie
FBgn0003068	0.69616	per	period
FBgn0086384	0.759514	Mer	Merlin
FBgn0010300	0.764802	brat	brain tumor
FBgn0264272	0.782952	mwh	multiple wing hairs
FBgn0010825	0.794657	Gug	Grunge
FBgn0016977	0.797998	spen	split ends
FBgn0000317	0.814156	ck	crinkled
FBgn0004837	0.837577	Su(H)	Suppressor of Hairless
FBgn0026597	0.847886	Axn	Axin
FBgn0016917	0.859245	Stat92E	Signal-transducer and activator of transcription protein at 92E
FBgn0261560	0.90264	Thor	thor
FBgn0020887	0.914054	Su(z)12	Su(z)12
FBgn0010341	0.914966	Cdc42	Cell division cycle 42
FBgn0020493	0.936258	Dad	Daughters against dpp
FBgn0026319	0.942068	Traf4	TNF-receptor-associated factor 4
FBgn0259986	0.948686	nab	nab
FBgn0044028	0.954803	Notum	notum

### Sheet: SSP IIS genes
fbgn	p_gene	gene	fullname
FBgn0086779	2.2e-05	step	steppke
FBgn0039858	3.6e-05	CycG	Cyclin G
FBgn0001233	0.000236	Hsp83	Heat shock protein 83
FBgn0027492	0.001042	wdb	widerborst
FBgn0038197	0.001795	foxo	forkhead box, sub-group O
FBgn0023001	0.001852	melt	melted
FBgn0000464	0.002232	Lar	Leukocyte-antigen-related-like
FBgn0041210	0.003667	HDAC4	Histone deacetylase 4
FBgn0010583	0.00534499	dock	dreadlocks
FBgn0003371	0.010388	sgg	shaggy
FBgn0035626	0.011469	lin-28	lin-28
FBgn0026317	0.03285	Tsc1	Tsc1
FBgn0262656	0.042241	Myc	Myc
FBgn0001257	0.046705	ImpL2	Ecdysone-inducible gene L2
FBgn0029840	0.0963279	raptor	raptor
FBgn0026379	0.159262	Pten	Phosphatase and tensin homolog
FBgn0262458	0.161537	mir-305	mir-305 stem loop
FBgn0038279	0.200722	Sdr	Secreted decoy of InR
FBgn0021796	0.292301	mTor	mechanistic Target of rapamycin
FBgn0020386	0.354746	Pdk1	Phosphoinositide-dependent kinase 1
FBgn0000659	0.499884	fkh	fork head
FBgn0004638	0.56439	drk	downstream of receptor kinase
FBgn0029152	0.655311	Mkrn1	Makorin 1
FBgn0086371	0.747166	Elp6	Elongator complex protein 6
FBgn0042693	0.786927	wrd	well-rounded
FBgn0263593	0.821034	Lpin	Lipin
FBgn0261560	0.902278	Thor	thor
FBgn0262103	0.991109	Sik3	Salt-inducible kinase 3

### Sheet: SSD growth genes
fbgn	p_gene	gene	fullname
FBgn0086758	9.99999e-07	chinmo	Chronologically inappropriate morphogenesis
FBgn0011661	6.99999e-06	Moe	Moesin
FBgn0041111	6.99999e-06	lilli	lilliputian
FBgn0259211	8.99999e-06	grh	grainy head
FBgn0003963	2.1e-05	ush	u-shaped
FBgn0003117	2.2e-05	pnr	pannier
FBgn0016131	3.6e-05	Cdk4	Cyclin-dependent kinase 4
FBgn0262081	6.79999e-05	Csk	C-terminal Src kinase
FBgn0001085	7.69999e-05	fz	frizzled
FBgn0015949	8.09999e-05	hrg	hiiragi
FBgn0011817	8.49999e-05	nmo	nemo
FBgn0004858	9.99999e-05	elB	elbow B
FBgn0000546	0.000104	EcR	Ecdysone receptor
FBgn0000547	0.000156	ed	echinoid
FBgn0039858	0.000181	CycG	Cyclin G
FBgn0263930	0.000185	dally	division abnormally delayed
FBgn0000008	0.000237	a	arc
FBgn0029157	0.000284	ssh	slingshot
FBgn0020279	0.000463	lig	lingerer
FBgn0051774	0.000464	fred	friend of echinoid
FBgn0003513	0.000684999	ss	spineless
FBgn0003079	0.000731999	Raf	Raf oncogene
FBgn0011701	0.001026	repo	reversed polarity
FBgn0003975	0.001028	vg	vestigial
FBgn0023095	0.001436	caps	capricious
FBgn0262739	0.001483	AGO1	Argonaute-1
FBgn0041789	0.001917	Pax	Paxillin
FBgn0020307	0.00196	dve	defective proventriculus
FBgn0010315	0.002019	CycD	Cyclin D
FBgn0024836	0.002072	stan	starry night
FBgn0011674	0.0023	insc	inscuteable
FBgn0015919	0.002641	caup	caupolican
FBgn0264442	0.002668	ab	abrupt
FBgn0004583	0.00274	ex	expanded
FBgn0000157	0.003487	Dll	Distal-less
FBgn0000119	0.003867	arr	arrow
FBgn0004647	0.004554	N	Notch
FBgn0011676	0.00502599	Nos	Nitric oxide synthase
FBgn0000017	0.00559899	Abl	Abl tyrosine kinase
FBgn0001168	0.00607199	hry	hairy
FBgn0028582	0.00702799	lqf	liquid facets
FBgn0002643	0.00731199	mam	mastermind
FBgn0016076	0.00745799	vri	vrille
FBgn0263782	0.00820999	Hmgcr	HMG Coenzyme A reductase
FBgn0013733	0.00834499	shot	short stop
FBgn0033033	0.00861399	scaf	scarface
FBgn0262127	0.00861499	kibra	kibra
FBgn0260442	0.00881599	rhea	rhea
FBgn0013469	0.00892299	klu	klumpfuss
FBgn0003463	0.00973799	sog	short gastrulation
FBgn0003716	0.00999699	tkv	thickveins
FBgn0261648	0.011511	salm	spalt major
FBgn0261647	0.011531	Axud1	AXIN1 up-regulated 1
FBgn0052296	0.011641	Mrtf	Myocardin-related transcription factor
FBgn0011648	0.013101	Mad	Mothers against dpp
FBgn0262582	0.013487	cic	capicua
FBgn0259176	0.014223	bun	bunched
FBgn0034722	0.014248	Rtf1	Rtf1
FBgn0260972	0.014593	alc	alicorn
FBgn0001083	0.01543	fw	furrowed
FBgn0014007	0.01738	Ptp69D	Protein tyrosine phosphatase 69D
FBgn0003396	0.019762	shn	schnurri
FBgn0264357	0.019905	SNF4Agamma	SNF4/AMP-activated protein kinase gamma subunit
FBgn0015904	0.023272	ara	araucan
FBgn0003731	0.025193	Egfr	Epidermal growth factor receptor
FBgn0010113	0.02607	heca	headcase
FBgn0264325	0.026653	Atg6	Autophagy-related 6
FBgn0010452	0.027018	trn	tartan
FBgn0265011	0.028711	Np	Notopleural
FBgn0000352	0.028758	cos	costa
FBgn0000591	0.0288	E(spl)m8-HLH	Enhancer of split m8, helix-loop-helix
FBgn0016081	0.02891	fry	furry
FBgn0264272	0.033419	mwh	multiple wing hairs
FBgn0004198	0.036431	ct	cut
FBgn0004657	0.037934	mys	myospheroid
FBgn0261885	0.042284	osa	osa
FBgn0003345	0.046791	sd	scalloped
FBgn0011224	0.046816	heph	hephaestus
FBgn0001169	0.0545809	H	Hairless
FBgn0032451	0.0594839	spict	spichthyin
FBgn0036165	0.0669919	chrb	charybde
FBgn0026597	0.0683799	Axn	Axin
FBgn0000490	0.0690419	dpp	decapentaplegic
FBgn0031461	0.0711059	daw	dawdle
FBgn0003169	0.0712369	put	punt
FBgn0263197	0.0832439	Patronin	patronin
FBgn0004889	0.0873989	tws	twins
FBgn0001257	0.0937879	ImpL2	Ecdysone-inducible gene L2
FBgn0000097	0.0961109	aop	anterior open
FBgn0026598	0.10202	Apc2	Adenomatous polyposis coli 2
FBgn0000395	0.104883	cv-2	crossveinless 2
FBgn0004101	0.107453	bs	blistered
FBgn0023407	0.109792	B4	B4
FBgn0024179	0.120727	wit	wishful thinking
FBgn0000216	0.129456	Brd	Bearded
FBgn0067102	0.136981	GlcT	Glucosylceramide synthase
FBgn0026181	0.14352	Rok	Rho kinase
FBgn0261786	0.146352	mi	minus
FBgn0000492	0.179662	Dr	Drop
FBgn0020493	0.180416	Dad	Daughters against dpp
FBgn0011722	0.193644	Tig	Tiggrin
FBgn0041191	0.209085	Rheb	Ras homolog enriched in brain
FBgn0011300	0.209705	babo	baboon
FBgn0000139	0.239084	ash2	absent, small, or homeotic discs 2
FBgn0000317	0.252518	ck	crinkled
FBgn0024248	0.261443	chico	chico
FBgn0003310	0.276589	S	Star
FBgn0003984	0.295485	vn	vein
FBgn0023215	0.313228	Mnt	Mnt
FBgn0026319	0.323028	Traf4	TNF-receptor-associated factor 4
FBgn0031450	0.323551	Hrs	Hepatocyte growth factor regulated tyrosine kinase substrate
FBgn0003285	0.337699	rst	roughest
FBgn0038197	0.345237	foxo	forkhead box, sub-group O
FBgn0014020	0.348672	Rho1	Rho1
FBgn0001114	0.363865	Glt	Glutactin
FBgn0085450	0.373332	Snoo	Sno oncogene
FBgn0000382	0.381007	csw	corkscrew
FBgn0262866	0.383302	S6kII	Ribosomal protein S6 kinase II
FBgn0011739	0.410491	wts	warts
FBgn0010825	0.457614	Gug	Grunge
FBgn0010303	0.459011	hep	hemipterous
FBgn0001235	0.470821	hth	homothorax
FBgn0261985	0.504013	Ptpmeg	Protein tyrosine phosphatase Meg
FBgn0004837	0.505689	Su(H)	Suppressor of Hairless
FBgn0260642	0.506645	Antp	Antennapedia
FBgn0000212	0.517741	brm	brahma
FBgn0259986	0.558033	nab	nab
FBgn0021796	0.582803	mTor	mechanistic Target of rapamycin
FBgn0264491	0.590292	how	held out wings
FBgn0261458	0.590405	capt	capulet
FBgn0004197	0.593949	Ser	Serrate
FBgn0027343	0.599788	fz3	frizzled 3
FBgn0002526	0.626969	LanA	Laminin A
FBgn0001138	0.659192	grn	grain
FBgn0004167	0.670889	kst	karst
FBgn0003392	0.672794	shi	shibire
FBgn0000463	0.684071	Delta	delta
FBgn0053542	0.698468	upd3	unpaired 3
FBgn0001269	0.712209	inv	invected
FBgn0010300	0.719831	brat	brain tumor
FBgn0030904	0.743383	upd2	unpaired 2
FBgn0004854	0.751449	B-H2	BarH2
FBgn0002931	0.787811	net	net
FBgn0259685	0.81483	crb	crumbs
FBgn0259212	0.81546	cno	canoe
FBgn0053554	0.826398	Nipped-A	Nipped-A
FBgn0003068	0.839593	per	period
FBgn0039709	0.86717	Cad99C	Cadherin 99C
FBgn0260941	0.872397	app	approximated
FBgn0003997	0.880018	hid	head involution defective
FBgn0015269	0.897343	Nf1	Neurofibromin 1
FBgn0004880	0.913286	scrt	scratch
FBgn0002732	0.921531	E(spl)malpha-BFM	Enhancer of split malpha, Bearded family member
FBgn0004177	0.925759	mts	microtubule star
FBgn0053193	0.935106	sav	salvador
FBgn0016977	0.935662	spen	split ends
FBgn0000658	0.949669	fj	four-jointed
FBgn0028717	0.964056	Lnk	Lnk
FBgn0262029	0.96538	dachs	dachs
FBgn0003317	0.974262	sax	saxophone
FBgn0005613	0.982207	Sox15	Sox box protein 15
FBgn0085424	0.99608	nub	nubbin

### Sheet: SSD IIS genes
fbgn	p_gene	gene	fullname
FBgn0027492	0.00017	wdb	widerborst
FBgn0039858	0.000174	CycG	Cyclin G
FBgn0086371	0.000353	Elp6	Elongator complex protein 6
FBgn0001233	0.000596999	Hsp83	Heat shock protein 83
FBgn0000464	0.001845	Lar	Leukocyte-antigen-related-like
FBgn0086779	0.001856	step	steppke
FBgn0036844	0.003529	Mkp3	Mitogen-activated protein kinase phosphatase 3
FBgn0025625	0.01032	Sik2	Salt-inducible kinase 2
FBgn0004638	0.045437	drk	downstream of receptor kinase
FBgn0001257	0.0941199	ImpL2	Ecdysone-inducible gene L2
FBgn0010583	0.140533	dock	dreadlocks
FBgn0041191	0.208979	Rheb	Ras homolog enriched in brain
FBgn0024248	0.262003	chico	chico
FBgn0041210	0.270321	HDAC4	Histone deacetylase 4
FBgn0262103	0.330936	Sik3	Salt-inducible kinase 3
FBgn0038197	0.345453	foxo	forkhead box, sub-group O
FBgn0042693	0.500639	wrd	well-rounded
FBgn0021796	0.581873	mTor	mechanistic Target of rapamycin
FBgn0038279	0.813553	Sdr	Secreted decoy of InR
FBgn0020386	0.917734	Pdk1	Phosphoinositide-dependent kinase 1
FBgn0004177	0.926655	mts	microtubule star
FBgn0003371	0.949768	sgg	shaggy
FBgn0016756	0.955583	Usp47	Ubiquitin specific protease 47
FBgn0028717	0.963846	Lnk	Lnk

### Sheet: Sex-Averaged BS growth genes
fbgn	p_gene	gene	fullname
FBgn0001269	9.99999e-07	inv	invected
FBgn0023095	9.99999e-07	caps	capricious
FBgn0262127	9.99999e-07	kibra	kibra
FBgn0259176	2e-06	bun	bunched
FBgn0002643	8.99999e-06	mam	mastermind
FBgn0000395	9.99999e-06	cv-2	crossveinless 2
FBgn0051774	1.2e-05	fred	friend of echinoid
FBgn0010113	1.3e-05	heca	headcase
FBgn0260941	1.5e-05	app	approximated
FBgn0000547	2.2e-05	ed	echinoid
FBgn0001085	2.3e-05	fz	frizzled
FBgn0264357	4.3e-05	SNF4Agamma	SNF4/AMP-activated protein kinase gamma subunit
FBgn0004198	4.5e-05	ct	cut
FBgn0263782	4.8e-05	Hmgcr	HMG Coenzyme A reductase
FBgn0004858	5.59999e-05	elB	elbow B
FBgn0020307	6.29999e-05	dve	defective proventriculus
FBgn0000490	7.89999e-05	dpp	decapentaplegic
FBgn0016081	9.29999e-05	fry	furry
FBgn0260642	0.000102	Antp	Antennapedia
FBgn0001235	0.000113	hth	homothorax
FBgn0260442	0.000115	rhea	rhea
FBgn0041789	0.000124	Pax	Paxillin
FBgn0015399	0.00016	kek1	kekkon 1
FBgn0000299	0.000189	Col4a1	Collagen type IV alpha 1
FBgn0003997	0.000194	hid	head involution defective
FBgn0004197	0.000197	Ser	Serrate
FBgn0004177	0.0002	mts	microtubule star
FBgn0261885	0.000225	osa	osa
FBgn0053554	0.000257	Nipped-A	Nipped-A
FBgn0259211	0.000261	grh	grainy head
FBgn0003117	0.000336	pnr	pannier
FBgn0000008	0.000349	a	arc
FBgn0263930	0.000412	dally	division abnormally delayed
FBgn0003984	0.000434	vn	vein
FBgn0003731	0.000493	Egfr	Epidermal growth factor receptor
FBgn0003090	0.000513999	pk	prickle
FBgn0004864	0.000607999	hop	hopscotch
FBgn0003396	0.000623999	shn	schnurri
FBgn0004101	0.000647999	bs	blistered
FBgn0011722	0.000718999	Tig	Tiggrin
FBgn0000463	0.000809999	Delta	delta
FBgn0011300	0.000892999	babo	baboon
FBgn0250823	0.000947999	gish	gilgamesh
FBgn0259212	0.001034	cno	canoe
FBgn0013733	0.001239	shot	short stop
FBgn0025360	0.001295	Optix	optix
FBgn0067102	0.001547	GlcT	Glucosylceramide synthase
FBgn0031461	0.001676	daw	dawdle
FBgn0003963	0.002087	ush	u-shaped
FBgn0259986	0.002102	nab	nab
FBgn0011817	0.002253	nmo	nemo
FBgn0003390	0.00234	shf	shifted
FBgn0003463	0.002557	sog	short gastrulation
FBgn0004167	0.002637	kst	karst
FBgn0260653	0.002746	serp	serpentine
FBgn0264442	0.002804	ab	abrupt
FBgn0086898	0.002855	dgo	diego
FBgn0262582	0.00302	cic	capicua
FBgn0000317	0.00319	ck	crinkled
FBgn0250785	0.003786	vari	varicose
FBgn0033033	0.003972	scaf	scarface
FBgn0011739	0.00515699	wts	warts
FBgn0003285	0.00520899	rst	roughest
FBgn0003716	0.00531399	tkv	thickveins
FBgn0085432	0.00602199	pan	pangolin
FBgn0010051	0.00644799	Itpr	Inositol 1,4,5,-trisphosphate receptor
FBgn0261456	0.00746499	hpo	hippo
FBgn0011701	0.00844799	repo	reversed polarity
FBgn0003079	0.00917199	Raf	Raf oncogene
FBgn0000119	0.00972799	arr	arrow
FBgn0010379	0.011325	Akt	Akt kinase
FBgn0052296	0.012369	Mrtf	Myocardin-related transcription factor
FBgn0262081	0.014042	Csk	C-terminal Src kinase
FBgn0085424	0.014214	nub	nubbin
FBgn0000244	0.016948	by	blistery
FBgn0015919	0.0172	caup	caupolican
FBgn0001168	0.018401	hry	hairy
FBgn0013469	0.022403	klu	klumpfuss
FBgn0005613	0.033193	Sox15	Sox box protein 15
FBgn0264491	0.034621	how	held out wings
FBgn0016131	0.03482	Cdk4	Cyclin-dependent kinase 4
FBgn0011661	0.037405	Moe	Moesin
FBgn0002631	0.038874	E(spl)m5-HLH	Enhancer of split m5, helix-loop-helix
FBgn0264272	0.041718	mwh	multiple wing hairs
FBgn0011648	0.0513729	Mad	Mothers against dpp
FBgn0015904	0.0652979	ara	araucan
FBgn0026319	0.0757009	Traf4	TNF-receptor-associated factor 4
FBgn0015269	0.0990669	Nf1	Neurofibromin 1
FBgn0003130	0.100069	Poxn	Pox neuro
FBgn0086758	0.107884	chinmo	Chronologically inappropriate morphogenesis
FBgn0001114	0.118572	Glt	Glutactin
FBgn0011676	0.123576	Nos	Nitric oxide synthase
FBgn0011224	0.124818	heph	hephaestus
FBgn0086356	0.125274	tum	tumbleweed
FBgn0028789	0.138545	Doc1	Dorsocross1
FBgn0013987	0.140091	MAPk-Ak2	MAP kinase activated protein-kinase-2
FBgn0259685	0.160529	crb	crumbs
FBgn0014007	0.173958	Ptp69D	Protein tyrosine phosphatase 69D
FBgn0000546	0.200398	EcR	Ecdysone receptor
FBgn0261458	0.203075	capt	capulet
FBgn0023407	0.231327	B4	B4
FBgn0243512	0.233549	puc	puckered
FBgn0015949	0.262436	hrg	hiiragi
FBgn0261985	0.263229	Ptpmeg	Protein tyrosine phosphatase Meg
FBgn0024836	0.266693	stan	starry night
FBgn0001257	0.26781	ImpL2	Ecdysone-inducible gene L2
FBgn0003416	0.287442	sl	small wing
FBgn0016977	0.330885	spen	split ends
FBgn0000611	0.357245	exd	extradenticle
FBgn0020493	0.359117	Dad	Daughters against dpp
FBgn0044028	0.379611	Notum	notum
FBgn0086384	0.382698	Mer	Merlin
FBgn0010452	0.383414	trn	tartan
FBgn0036141	0.385268	wls	wntless
FBgn0085450	0.409527	Snoo	Sno oncogene
FBgn0010300	0.42067	brat	brain tumor
FBgn0261648	0.430817	salm	spalt major
FBgn0003392	0.433704	shi	shibire
FBgn0013751	0.436454	Awh	Arrowhead
FBgn0041111	0.447658	lilli	lilliputian
FBgn0039709	0.473667	Cad99C	Cadherin 99C
FBgn0001123	0.497661	Galphas	G protein alpha subunit s
FBgn0002633	0.516405	E(spl)m7-HLH	Enhancer of split m7, helix-loop-helix
FBgn0004880	0.543003	scrt	scratch
FBgn0004644	0.55055	hh	hedgehog
FBgn0024248	0.555232	chico	chico
FBgn0000061	0.558304	al	aristaless
FBgn0262029	0.56253	dachs	dachs
FBgn0000097	0.574673	aop	anterior open
FBgn0004647	0.593547	N	Notch
FBgn0003975	0.597059	vg	vestigial
FBgn0053542	0.612236	upd3	unpaired 3
FBgn0011674	0.620037	insc	inscuteable
FBgn0015550	0.638718	tap	target of Poxn
FBgn0043884	0.647274	mask	multiple ankyrin repeats single KH domain
FBgn0016076	0.708448	vri	vrille
FBgn0000591	0.711363	E(spl)m8-HLH	Enhancer of split m8, helix-loop-helix
FBgn0026597	0.734212	Axn	Axin
FBgn0016917	0.812901	Stat92E	Signal-transducer and activator of transcription protein at 92E
FBgn0261647	0.813112	Axud1	AXIN1 up-regulated 1
FBgn0010825	0.826792	Gug	Grunge
FBgn0038197	0.841208	foxo	forkhead box, sub-group O
FBgn0026181	0.854688	Rok	Rho kinase
FBgn0001139	0.869865	gro	groucho
FBgn0000370	0.881788	crc	cryptocephal
FBgn0000382	0.885357	csw	corkscrew
FBgn0001138	0.885796	grn	grain
FBgn0263197	0.888171	Patronin	patronin
FBgn0000658	0.895226	fj	four-jointed
FBgn0000157	0.911913	Dll	Distal-less
FBgn0264325	0.945947	Atg6	Autophagy-related 6
FBgn0039858	0.947629	CycG	Cyclin G
FBgn0036165	0.951802	chrb	charybde
FBgn0000017	0.954798	Abl	Abl tyrosine kinase
FBgn0003310	0.95964	S	Star
FBgn0028387	0.966131	chm	chameau
FBgn0020622	0.971514	Pi3K21B	Pi3K21B
FBgn0000212	0.976382	brm	brahma
FBgn0004854	0.976786	B-H2	BarH2
FBgn0028582	0.977004	lqf	liquid facets
FBgn0010341	0.978442	Cdc42	Cell division cycle 42

### Sheet: Sex-Averaged BS IIS genes
fbgn	p_gene	gene	fullname
FBgn0003371	4.9e-05	sgg	shaggy
FBgn0004177	0.00018	mts	microtubule star
FBgn0042693	0.000372	wrd	well-rounded
FBgn0000464	0.000924999	Lar	Leukocyte-antigen-related-like
FBgn0010583	0.00238	dock	dreadlocks
FBgn0027492	0.00503399	wdb	widerborst
FBgn0020386	0.00623299	Pdk1	Phosphoinositide-dependent kinase 1
FBgn0010379	0.011407	Akt	Akt kinase
FBgn0262103	0.016987	Sik3	Salt-inducible kinase 3
FBgn0038279	0.0509539	Sdr	Secreted decoy of InR
FBgn0004638	0.0878109	drk	downstream of receptor kinase
FBgn0260439	0.233519	Pp2A-29B	Protein phosphatase 2A at 29B
FBgn0086371	0.239523	Elp6	Elongator complex protein 6
FBgn0028734	0.253692	Fmr1	Fragile X messenger ribonucleoprotein 1
FBgn0001257	0.269237	ImpL2	Ecdysone-inducible gene L2
FBgn0023001	0.29883	melt	melted
FBgn0086779	0.355208	step	steppke
FBgn0036844	0.516274	Mkp3	Mitogen-activated protein kinase phosphatase 3
FBgn0024248	0.554485	chico	chico
FBgn0041210	0.608729	HDAC4	Histone deacetylase 4
FBgn0025637	0.819918	SkpA	SKP1-related A
FBgn0038197	0.841187	foxo	forkhead box, sub-group O
FBgn0039858	0.947329	CycG	Cyclin G
FBgn0020622	0.971498	Pi3K21B	Pi3K21B
